# Genomic and microscopic evidence of stable high density and maternally inherited *Wolbachia* infections in *Anopheles* mosquitoes

**DOI:** 10.1101/2020.10.29.357400

**Authors:** Thomas Walker, Shannon Quek, Claire L. Jeffries, Janvier Bandibabone, Vishaal Dhokiya, Roland Bamou, Mojca Kristan, Louisa A. Messenger, Alexandra Gidley, Emily A. Hornett, Enyia R. Anderson, Cintia Cansado-Utrilla, Shivanand Hegde, Chimanuka Bantuzeko, Jennifer C. Stevenson, Neil F. Lobo, Simon C. Wagstaff, Christophe Antonio Nkondjio, Eva Heinz, Grant L. Hughes

## Abstract

*Wolbachia*, a widespread bacterium that can reduce pathogen transmission in mosquitoes, has been detected within populations of *Anopheles (An.)* malaria vectors. In the *An. gambiae* complex, the primary vectors in Sub-Saharan Africa, *Wolbachia* strains are at low density and infection frequencies in wild populations. PCR-independent evidence is required to determine whether *Wolbachia* strains are true endosymbionts in *Anopheles* given most studies to date have used nested-PCR to identify strains. Here we report high-density strains found in geographically diverse populations of *An. moucheti* and *An*. *demeilloni*. Fluorescent *in situ* hybridization localized a heavy infection in the ovaries of *An. moucheti* and maternal transmission was observed. Genome sequencing of both strains obtained genome depths and coverages comparable to other known infections. Notably, homologs of cytoplasmic incompatibility factor (*cif*) genes were present indicating these strains possess the capacity to induce the phenotype cytoplasmic incompatibility which allows *Wolbachia* to spread through populations. The characteristics of these two strains suggest they are ideal candidates for *Wolbachia* biocontrol strategies in *Anopheles*.
