## Supplementary Table 1 for "Genomic and microscopic evidence of stable high density and maternally inherited *Wolbachia* infections in *Anopheles* mosquitoes"

### Sheet: Sheet1
Sample ID	Location	Year	Species	Gene fragment	GenBank accession number
MOU.2019CAM.ABDOMEN6	Olama Village, CAM	2019	An. moucheti	mosquito host COII	XXXXX
MOU.2019CAM.ABDOMEN7	Olama Village, CAM	2019	An. moucheti	mosquito host COII	XXXXX
MOU.2019CAM.ABDOMEN9	Olama Village, CAM	2019	An. moucheti	mosquito host COII	XXXXX
MOU.2019CAM.ABDOMEN10	Olama Village, CAM	2019	An. moucheti	mosquito host COII	XXXXX
MOU.2019CAM.ABDOMEN11	Olama Village, CAM	2019	An. moucheti	mosquito host COII	XXXXX
MOU.2019CAM.ABDOMEN12	Olama Village, CAM	2019	An. moucheti	mosquito host COII	XXXXX
MOU.2019CAM.ABDOMEN13	Olama Village, CAM	2019	An. moucheti	mosquito host COII	XXXXX
MOU.2019CAM.ABDOMEN15	Olama Village, CAM	2019	An. moucheti	mosquito host COII	XXXXX
MOU.2019CAM.ABDOMEN17	Olama Village, CAM	2019	An. moucheti	mosquito host COII	XXXXX
MOU.2019CAM.ABDOMEN18	Olama Village, CAM	2019	An. moucheti	mosquito host COII	XXXXX
MOU.2019CAM.ABDOMEN19	Olama Village, CAM	2019	An. moucheti	mosquito host COII	XXXXX
MOU.2019CAM.ABDOMEN20	Olama Village, CAM	2019	An. moucheti	mosquito host COII	XXXXX
MOU.2019CAM.ABDOMEN21	Olama Village, CAM	2019	An. moucheti	mosquito host COII	XXXXX
MOU.2019CAM.FEMALE490	Olama Village, CAM	2019	An. moucheti	mosquito host COII	XXXXX
MOU.2019CAM.FEMALE491	Olama Village, CAM	2019	An. moucheti	mosquito host COII	XXXXX
MOU.2019CAM.FEMALE493	Olama Village, CAM	2019	An. moucheti	mosquito host COII	XXXXX
MOU.2019CAM.FEMALE494	Olama Village, CAM	2019	An. moucheti	mosquito host COII	XXXXX
MOU.2019CAM.ABDOMEN30	Olama Village, CAM	2019	An. moucheti	mosquito host COII	XXXXX
MOU.2019CAM.FEMALE102	Olama Village, CAM	2019	An. moucheti	mosquito host COII	XXXXX
MOU.2019CAM.ABDOMEN1	Olama Village, CAM	2019	An. moucheti	mosquito host COII	XXXXX
MOU.2019CAM.ABDOMEN2	Olama Village, CAM	2019	An. moucheti	mosquito host COII	XXXXX
MOU.2019CAM.ABDOMEN3	Olama Village, CAM	2019	An. moucheti	mosquito host COII	XXXXX
MOU.2019CAM.ABDOMEN30	Olama Village, CAM	2019	An. moucheti	mosquito host COII	XXXXX
MOU.2019CAM.FEMALE497	Olama Village, CAM	2019	An. moucheti	mosquito host COII	XXXXX
MOU.2019CAM.FEMALE501	Olama Village, CAM	2019	An. moucheti	mosquito host COII	XXXXX
MOU.2019CAM.FEMALE102	Olama Village, CAM	2019	An. moucheti	mosquito host COII	XXXXX
MOU.2019CAM.FEMALE490	Olama Village, CAM	2019	An. moucheti	mosquito host COII	XXXXX
MOU.2019CAM.FEMALE493	Olama Village, CAM	2019	An. moucheti	mosquito host COII	XXXXX
MOU.2019CAM.FEMALE494	Olama Village, CAM	2019	An. moucheti	mosquito host COII	XXXXX
MOU.2019CAM.FEMALE495	Olama Village, CAM	2019	An. moucheti	mosquito host COII	XXXXX
MOU.2019CAM.FEMALE499	Olama Village, CAM	2019	An. moucheti	mosquito host COII	XXXXX
MOU.2019CAM.FEMALE503	Olama Village, CAM	2019	An. moucheti	mosquito host COII	XXXXX
MOU.2019CAM.ABDOMEN6	Olama Village, CAM	2019	An. moucheti	mosquito host COII	XXXXX
MOU.2019CAM.ABDOMEN7	Olama Village, CAM	2019	An. moucheti	mosquito host COII	XXXXX
MOU.2019CAM.ABDOMEN12	Olama Village, CAM	2019	An. moucheti	mosquito host COII	XXXXX
MOU.2019CAM.ABDOMEN17	Olama Village, CAM	2019	An. moucheti	mosquito host COII	XXXXX
MOU.2019CAM.ABDOMEN20	Olama Village, CAM	2019	An. moucheti	mosquito host COII	XXXXX
MOU.2015DRC.ABDOMEN7	Lwiro, DRC	2015	An. moucheti	mosquito host COII	XXXXX
MOU.2015DRC.ABDOMEN8	Lwiro, DRC	2015	An. moucheti	mosquito host COII	XXXXX
MAR.2019CAM.ABDOMEN459	Olama Village, CAM	2019	An. marshallii	mosquito host COII	XXXXX
MAR.2019CAM.ABDOMEN246	Olama Village, CAM	2019	An. marshallii	mosquito host COII	XXXXX
MAR.2019CAM.ABDOMEN318	Olama Village, CAM	2019	An. marshallii	mosquito host COII	XXXXX
DEM.2019DRC.FEMALE3	Lwiro, DRC	2019	An. demeilloni	mosquito host COII	XXXXX
DEM.2011-2012KEN.FEMALE16	Western Highlands, KEN	2011-2012	An. demeilloni	mosquito host COII	XXXXX
DEM.2011-2012KEN.FEMALE15	Western Highlands, KEN	2011-2012	An. demeilloni	mosquito host COII	XXXXX
DEM.2011-2012KEN.FEMALE24	Western Highlands, KEN	2011-2012	An. demeilloni	mosquito host COII	XXXXX
DEM.2011-2012KEN.FEMALE10	Western Highlands, KEN	2011-2012	An. demeilloni	mosquito host COII	XXXXX
MOU.2019CAM.FEMALE490	Olama Village, CAM	2019	An. moucheti	mosquito host ITS2	XXXXX
MOU.2019CAM.FEMALE493	Olama Village, CAM	2019	An. moucheti	mosquito host ITS2	XXXXX
MOU.2019CAM.FEMALE494	Olama Village, CAM	2019	An. moucheti	mosquito host ITS2	XXXXX
MOU.2019CAM.FEMALE495	Olama Village, CAM	2019	An. moucheti	mosquito host ITS2	XXXXX
MOU.2019CAM.FEMALE497	Olama Village, CAM	2019	An. moucheti	mosquito host ITS2	XXXXX
MOU.2019CAM.FEMALE499	Olama Village, CAM	2019	An. moucheti	mosquito host ITS2	XXXXX
MOU.2019CAM.FEMALE501	Olama Village, CAM	2019	An. moucheti	mosquito host ITS2	XXXXX
MOU.2019CAM.FEMALE503	Olama Village, CAM	2019	An. moucheti	mosquito host ITS2	XXXXX
MOU.2019CAM.ABDOMEN3	Olama Village, CAM	2019	An. moucheti	mosquito host ITS2	XXXXX
MOU.2019CAM.ABDOMEN30	Olama Village, CAM	2019	An. moucheti	mosquito host ITS2	XXXXX
MOU.2019CAM.FEMALE102	Olama Village, CAM	2019	An. moucheti	mosquito host ITS2	XXXXX
MAR.2019CAM.ABDOMEN459	Olama Village, CAM	2019	An. marshallii	mosquito host ITS2	XXXXX
MAR.2019CAM.ABDOMEN246	Olama Village, CAM	2019	An. marshallii	mosquito host ITS2	XXXXX
MAR.2019CAM.ABDOMEN318	Olama Village, CAM	2019	An. marshallii	mosquito host ITS2	XXXXX
MOU.2015DRC.ABDOMEN1	Lwiro, DRC	2015	An. moucheti	mosquito host ITS2	XXXXX
MOU.2015DRC.ABDOMEN2	Lwiro, DRC	2015	An. moucheti	mosquito host ITS2	XXXXX
MOU.2015DRC.ABDOMEN3	Lwiro, DRC	2015	An. moucheti	mosquito host ITS2	XXXXX
MOU.2015DRC.ABDOMEN5	Lwiro, DRC	2015	An. moucheti	mosquito host ITS2	XXXXX
MOU.2015DRC.ABDOMEN6	Lwiro, DRC	2015	An. moucheti	mosquito host ITS2	XXXXX
MOU.2015DRC.ABDOMEN7	Lwiro, DRC	2015	An. moucheti	mosquito host ITS2	XXXXX
MOU.2015DRC.ABDOMEN8	Lwiro, DRC	2015	An. moucheti	mosquito host ITS2	XXXXX
2011-2012.KEN.FEMALE16	Western Highlands, KEN	2011-2012	An. demeilloni	mosquito host ITS2	XXXXX
2011-2012.KEN.FEMALE15	Western Highlands, KEN	2011-2012	An. demeilloni	mosquito host ITS2	XXXXX
2011-2012.KEN.FEMALE24	Western Highlands, KEN	2011-2012	An. demeilloni	mosquito host ITS2	XXXXX
2011-2012.KEN.FEMALE10	Western Highlands, KEN	2011-2012	An. demeilloni	mosquito host ITS2	XXXXX
MOU.2015DRC.ABDOMEN3	Lwiro, DRC	2015	An. moucheti	Wolbachia wsp	XXXXX
MOU.2019CAM.ABDOMEN1	Olama Village, CAM	2019	An. moucheti	Wolbachia wsp	XXXXX
MOU.2019CAM.ABDOMEN2	Olama Village, CAM	2019	An. moucheti	Wolbachia wsp	XXXXX
MOU.2019CAM.ABDOMEN3	Olama Village, CAM	2019	An. moucheti	Wolbachia wsp	XXXXX
MOU.2019CAM.ABDOMEN6	Olama Village, CAM	2019	An. moucheti	Wolbachia wsp	XXXXX
MOU.2019CAM.ABDOMEN7	Olama Village, CAM	2019	An. moucheti	Wolbachia wsp	XXXXX
MOU.2019CAM.ABDOMEN8	Olama Village, CAM	2019	An. moucheti	Wolbachia wsp	XXXXX
MOU.2019CAM.ABDOMEN9	Olama Village, CAM	2019	An. moucheti	Wolbachia wsp	XXXXX
MOU.2019CAM.ABDOMEN10	Olama Village, CAM	2019	An. moucheti	Wolbachia wsp	XXXXX
MOU.2019CAM.ABDOMEN11	Olama Village, CAM	2019	An. moucheti	Wolbachia wsp	XXXXX
MOU.2019CAM.ABDOMEN12	Olama Village, CAM	2019	An. moucheti	Wolbachia wsp	XXXXX
MOU.2019CAM.ABDOMEN13	Olama Village, CAM	2019	An. moucheti	Wolbachia wsp	XXXXX
MOU.2019CAM.ABDOMEN15	Olama Village, CAM	2019	An. moucheti	Wolbachia wsp	XXXXX
MOU.2019CAM.ABDOMEN16	Olama Village, CAM	2019	An. moucheti	Wolbachia wsp	XXXXX
MOU.2019CAM.ABDOMEN17	Olama Village, CAM	2019	An. moucheti	Wolbachia wsp	XXXXX
MOU.2019CAM.ABDOMEN18	Olama Village, CAM	2019	An. moucheti	Wolbachia wsp	XXXXX
MOU.2019CAM.ABDOMEN19	Olama Village, CAM	2019	An. moucheti	Wolbachia wsp	XXXXX
MOU.2019CAM.ABDOMEN20	Olama Village, CAM	2019	An. moucheti	Wolbachia wsp	XXXXX
MOU.2019CAM.ABDOMEN21	Olama Village, CAM	2019	An. moucheti	Wolbachia wsp	XXXXX
MOU.2019CAM.ABDOMEN22	Olama Village, CAM	2019	An. moucheti	Wolbachia wsp	XXXXX
MOU.2019CAM.ABDOMEN23	Olama Village, CAM	2019	An. moucheti	Wolbachia wsp	XXXXX
MOU.2019CAM.ABDOMEN24	Olama Village, CAM	2019	An. moucheti	Wolbachia wsp	XXXXX
MOU.2019CAM.ABDOMEN26	Olama Village, CAM	2019	An. moucheti	Wolbachia wsp	XXXXX
MOU.2019CAM.ABDOMEN27	Olama Village, CAM	2019	An. moucheti	Wolbachia wsp	XXXXX
MOU.2019CAM.ABDOMEN28	Olama Village, CAM	2019	An. moucheti	Wolbachia wsp	XXXXX
MOU.2019CAM.ABDOMEN29	Olama Village, CAM	2019	An. moucheti	Wolbachia wsp	XXXXX
MOU.2019CAM.ABDOMEN30	Olama Village, CAM	2019	An. moucheti	Wolbachia wsp	XXXXX
MOU.2019CAM.ABDOMEN31	Olama Village, CAM	2019	An. moucheti	Wolbachia wsp	XXXXX
MOU.2019CAM.ABDOMEN32	Olama Village, CAM	2019	An. moucheti	Wolbachia wsp	XXXXX
MOU.2019CAM.ABDOMEN33	Olama Village, CAM	2019	An. moucheti	Wolbachia wsp	XXXXX
MOU.2019CAM.ABDOMEN34	Olama Village, CAM	2019	An. moucheti	Wolbachia wsp	XXXXX
MOU.2019CAM.ABDOMEN37	Olama Village, CAM	2019	An. moucheti	Wolbachia wsp	XXXXX
MOU.2019CAM.ABDOMEN38	Olama Village, CAM	2019	An. moucheti	Wolbachia wsp	XXXXX
MOU.2019CAM.ABDOMEN39	Olama Village, CAM	2019	An. moucheti	Wolbachia wsp	XXXXX
MOU.2019CAM.ABDOMEN40	Olama Village, CAM	2019	An. moucheti	Wolbachia wsp	XXXXX
MOU.2019CAM.ABDOMEN41	Olama Village, CAM	2019	An. moucheti	Wolbachia wsp	XXXXX
MOU.2019CAM.ABDOMEN42	Olama Village, CAM	2019	An. moucheti	Wolbachia wsp	XXXXX
MOU.2019CAM.ABDOMEN43	Olama Village, CAM	2019	An. moucheti	Wolbachia wsp	XXXXX
MOU.2019CAM.ABDOMEN44	Olama Village, CAM	2019	An. moucheti	Wolbachia wsp	XXXXX
MOU.2019CAM.ABDOMEN45	Olama Village, CAM	2019	An. moucheti	Wolbachia wsp	XXXXX
MOU.2019CAM.ABDOMEN46	Olama Village, CAM	2019	An. moucheti	Wolbachia wsp	XXXXX
MOU.2019CAM.ABDOMEN49	Olama Village, CAM	2019	An. moucheti	Wolbachia wsp	XXXXX
MOU.2019CAM.ABDOMEN51	Olama Village, CAM	2019	An. moucheti	Wolbachia wsp	XXXXX
MOU.2019CAM.ABDOMEN52	Olama Village, CAM	2019	An. moucheti	Wolbachia wsp	XXXXX
MOU.2019CAM.ABDOMEN54	Olama Village, CAM	2019	An. moucheti	Wolbachia wsp	XXXXX
MOU.2019CAM.ABDOMEN56	Olama Village, CAM	2019	An. moucheti	Wolbachia wsp	XXXXX
MOU.2019CAM.ABDOMEN57	Olama Village, CAM	2019	An. moucheti	Wolbachia wsp	XXXXX
MOU.2019CAM.ABDOMEN59	Olama Village, CAM	2019	An. moucheti	Wolbachia wsp	XXXXX
MOU.2019CAM.ABDOMEN62	Olama Village, CAM	2019	An. moucheti	Wolbachia wsp	XXXXX
MOU.2019CAM.ABDOMEN63	Olama Village, CAM	2019	An. moucheti	Wolbachia wsp	XXXXX
MOU.2019CAM.ABDOMEN64	Olama Village, CAM	2019	An. moucheti	Wolbachia wsp	XXXXX
MOU.2019CAM.ABDOMEN65	Olama Village, CAM	2019	An. moucheti	Wolbachia wsp	XXXXX
MOU.2019CAM.ABDOMEN66	Olama Village, CAM	2019	An. moucheti	Wolbachia wsp	XXXXX
MOU.2019CAM.ABDOMEN67	Olama Village, CAM	2019	An. moucheti	Wolbachia wsp	XXXXX
MOU.2019CAM.ABDOMEN69	Olama Village, CAM	2019	An. moucheti	Wolbachia wsp	XXXXX
MOU.2019CAM.ABDOMEN71	Olama Village, CAM	2019	An. moucheti	Wolbachia wsp	XXXXX
MOU.2019CAM.FEMALE490	Olama Village, CAM	2019	An. moucheti	Wolbachia wsp	XXXXX
MOU.2019CAM.FEMALE491	Olama Village, CAM	2019	An. moucheti	Wolbachia wsp	XXXXX
MOU.2019CAM.FEMALE493	Olama Village, CAM	2019	An. moucheti	Wolbachia wsp	XXXXX
MOU.2019CAM.FEMALE494	Olama Village, CAM	2019	An. moucheti	Wolbachia wsp	XXXXX
MOU.2019CAM.FEMALE495	Olama Village, CAM	2019	An. moucheti	Wolbachia wsp	XXXXX
MOU.2019CAM.FEMALE102	Olama Village, CAM	2019	An. moucheti	Wolbachia wsp	XXXXX
2011-2012.KEN.FEMALE16	Western Highlands, KEN	2011-2012	An. demeilloni	Wolbachia wsp	XXXXX
2011-2012.KEN.FEMALE15	Western Highlands, KEN	2011-2012	An. demeilloni	Wolbachia wsp	XXXXX
2011-2012.KEN.FEMALE24	Western Highlands, KEN	2011-2012	An. demeilloni	Wolbachia wsp	XXXXX
2011-2012.KEN.FEMALE264	Western Highlands, KEN	2011-2012	An. demeilloni	Wolbachia wsp	XXXXX
2011-2012.KEN.FEMALE265	Western Highlands, KEN	2011-2012	An. demeilloni	Wolbachia wsp	XXXXX
2011-2012.KEN.FEMALE266	Western Highlands, KEN	2011-2012	An. demeilloni	Wolbachia wsp	XXXXX
2011-2012.KEN.FEMALE269	Western Highlands, KEN	2011-2012	An. demeilloni	Wolbachia wsp	XXXXX
2011-2012.KEN.FEMALE270	Western Highlands, KEN	2011-2012	An. demeilloni	Wolbachia wsp	XXXXX
2011-2012.KEN.FEMALE271	Western Highlands, KEN	2011-2012	An. demeilloni	Wolbachia wsp	XXXXX
2011-2012.KEN.FEMALE273	Western Highlands, KEN	2011-2012	An. demeilloni	Wolbachia wsp	XXXXX
2011-2012.KEN.FEMALE274	Western Highlands, KEN	2011-2012	An. demeilloni	Wolbachia wsp	XXXXX
2011-2012.KEN.FEMALE275	Western Highlands, KEN	2011-2012	An. demeilloni	Wolbachia wsp	XXXXX
2011-2012.KEN.FEMALE279	Western Highlands, KEN	2011-2012	An. demeilloni	Wolbachia wsp	XXXXX
2011-2012.KEN.FEMALE281	Western Highlands, KEN	2011-2012	An. demeilloni	Wolbachia wsp	XXXXX
2011-2012.KEN.FEMALE282	Western Highlands, KEN	2011-2012	An. demeilloni	Wolbachia wsp	XXXXX
2011-2012.KEN.FEMALE283	Western Highlands, KEN	2011-2012	An. demeilloni	Wolbachia wsp	XXXXX
2011-2012.KEN.FEMALE284	Western Highlands, KEN	2011-2012	An. demeilloni	Wolbachia wsp	XXXXX
2011-2012.KEN.FEMALE287	Western Highlands, KEN	2011-2012	An. demeilloni	Wolbachia wsp	XXXXX
2011-2012.KEN.FEMALE289	Western Highlands, KEN	2011-2012	An. demeilloni	Wolbachia wsp	XXXXX
2011-2012.KEN.FEMALE290	Western Highlands, KEN	2011-2012	An. demeilloni	Wolbachia wsp	XXXXX
2011-2012.KEN.FEMALE291	Western Highlands, KEN	2011-2012	An. demeilloni	Wolbachia wsp	XXXXX
2011-2012.KEN.FEMALE292	Western Highlands, KEN	2011-2012	An. demeilloni	Wolbachia wsp	XXXXX
2011-2012.KEN.FEMALE297	Western Highlands, KEN	2011-2012	An. demeilloni	Wolbachia wsp	XXXXX
2011-2012.KEN.FEMALE298	Western Highlands, KEN	2011-2012	An. demeilloni	Wolbachia wsp	XXXXX
2011-2012.KEN.FEMALE299	Western Highlands, KEN	2011-2012	An. demeilloni	Wolbachia wsp	XXXXX
2011-2012.KEN.FEMALE300	Western Highlands, KEN	2011-2012	An. demeilloni	Wolbachia wsp	XXXXX
2011-2012.KEN.FEMALE301	Western Highlands, KEN	2011-2012	An. demeilloni	Wolbachia wsp	XXXXX
2011-2012.KEN.FEMALE24	Western Highlands, KEN	2011-2012	An. demeilloni	Wolbachia wsp	XXXXX
2011-2012.KEN.FEMALE25	Western Highlands, KEN	2011-2012	An. demeilloni	Wolbachia wsp	XXXXX
2011-2012.KEN.FEMALE16	Western Highlands, KEN	2011-2012	An. demeilloni	Wolbachia 16S rRNA	XXXXX
2011-2012.KEN.FEMALE15	Western Highlands, KEN	2011-2012	An. demeilloni	Wolbachia 16S rRNA	XXXXX
2011-2012.KEN.FEMALE24	Western Highlands, KEN	2011-2012	An. demeilloni	Wolbachia 16S rRNA	XXXXX
MOU.2019CAM.ABDOMEN3	Olama Village, CAM	2019	An. moucheti	Wolbachia gatB	XXXXX
MOU.2019CAM.ABDOMEN30	Olama Village, CAM	2019	An. moucheti	Wolbachia gatB	XXXXX
MOU.2019CAM.FEMALE102	Olama Village, CAM	2019	An. moucheti	Wolbachia gatB	XXXXX
MOU.2015DRC.ABDOMEN3	Lwiro, DRC	2015	An. moucheti	Wolbachia gatB	XXXXX
MOU.2015DRC.ABDOMEN4	Lwiro, DRC	2015	An. moucheti	Wolbachia gatB	XXXXX
MOU.2015DRC.ABDOMEN7	Lwiro, DRC	2015	An. moucheti	Wolbachia gatB	XXXXX
MOU.2015DRC.ABDOMEN8	Lwiro, DRC	2015	An. moucheti	Wolbachia gatB	XXXXX
2011-2012.KEN.FEMALE16	Western Highlands, KEN	2011-2012	An. demeilloni	Wolbachia gatB	XXXXX
2011-2012.KEN.FEMALE15	Western Highlands, KEN	2011-2012	An. demeilloni	Wolbachia gatB	XXXXX
2011-2012.KEN.FEMALE24	Western Highlands, KEN	2011-2012	An. demeilloni	Wolbachia gatB	XXXXX
MOU.2019CAM.ABDOMEN3	Olama Village, CAM	2019	An. moucheti	Wolbachia coxA	XXXXX
MOU.2019CAM.ABDOMEN30	Olama Village, CAM	2019	An. moucheti	Wolbachia coxA	XXXXX
MOU.2019CAM.FEMALE102	Olama Village, CAM	2019	An. moucheti	Wolbachia coxA	XXXXX
MOU.2015DRC.ABDOMEN3	Lwiro, DRC	2015	An. moucheti	Wolbachia coxA	XXXXX
MOU.2015DRC.ABDOMEN4	Lwiro, DRC	2015	An. moucheti	Wolbachia coxA	XXXXX
MOU.2015DRC.ABDOMEN7	Lwiro, DRC	2015	An. moucheti	Wolbachia coxA	XXXXX
MOU.2015DRC.ABDOMEN8	Lwiro, DRC	2015	An. moucheti	Wolbachia coxA	XXXXX
2011-2012.KEN.FEMALE16	Western Highlands, KEN	2011-2012	An. demeilloni	Wolbachia coxA	XXXXX
2011-2012.KEN.FEMALE15	Western Highlands, KEN	2011-2012	An. demeilloni	Wolbachia coxA	XXXXX
2011-2012.KEN.FEMALE24	Western Highlands, KEN	2011-2012	An. demeilloni	Wolbachia coxA	XXXXX
MOU.2019CAM.ABDOMEN3	Olama Village, CAM	2019	An. moucheti	Wolbachia ftsZ	XXXXX
MOU.2019CAM.ABDOMEN30	Olama Village, CAM	2019	An. moucheti	Wolbachia ftsZ	XXXXX
MOU.2019CAM.FEMALE102	Olama Village, CAM	2019	An. moucheti	Wolbachia ftsZ	XXXXX
MOU.2015DRC.ABDOMEN3	Lwiro, DRC	2015	An. moucheti	Wolbachia ftsZ	XXXXX
MOU.2015DRC.ABDOMEN4	Lwiro, DRC	2015	An. moucheti	Wolbachia ftsZ	XXXXX
MOU.2015DRC.ABDOMEN7	Lwiro, DRC	2015	An. moucheti	Wolbachia ftsZ	XXXXX
MOU.2015DRC.ABDOMEN8	Lwiro, DRC	2015	An. moucheti	Wolbachia ftsZ	XXXXX
2011-2012.KEN.FEMALE16	Western Highlands, KEN	2011-2012	An. demeilloni	Wolbachia ftsZ	XXXXX
2011-2012.KEN.FEMALE15	Western Highlands, KEN	2011-2012	An. demeilloni	Wolbachia ftsZ	XXXXX
2011-2012.KEN.FEMALE24	Western Highlands, KEN	2011-2012	An. demeilloni	Wolbachia ftsZ	XXXXX
MOU.2019CAM.ABDOMEN3	Olama Village, CAM	2019	An. moucheti	Wolbachia fpbA	XXXXX
MOU.2019CAM.ABDOMEN30	Olama Village, CAM	2019	An. moucheti	Wolbachia fpbA	XXXXX
MOU.2019CAM.FEMALE102	Olama Village, CAM	2019	An. moucheti	Wolbachia fpbA	XXXXX
MOU.2015DRC.ABDOMEN3	Lwiro, DRC	2015	An. moucheti	Wolbachia fpbA	XXXXX
MOU.2015DRC.ABDOMEN4	Lwiro, DRC	2015	An. moucheti	Wolbachia fpbA	XXXXX
MOU.2015DRC.ABDOMEN7	Lwiro, DRC	2015	An. moucheti	Wolbachia fpbA	XXXXX
MOU.2015DRC.ABDOMEN8	Lwiro, DRC	2015	An. moucheti	Wolbachia fpbA	XXXXX
2011-2012.KEN.FEMALE16	Western Highlands, KEN	2011-2012	An. demeilloni	Wolbachia fpbA	XXXXX
2011-2012.KEN.FEMALE15	Western Highlands, KEN	2011-2012	An. demeilloni	Wolbachia fpbA	XXXXX
2011-2012.KEN.FEMALE24	Western Highlands, KEN	2011-2012	An. demeilloni	Wolbachia fpbA	XXXXX
MOU.2019CAM.ABDOMEN3	Olama Village, CAM	2019	An. moucheti	Wolbachia hcpA	XXXXX
MOU.2019CAM.ABDOMEN30	Olama Village, CAM	2019	An. moucheti	Wolbachia hcpA	XXXXX
MOU.2019CAM.FEMALE102	Olama Village, CAM	2019	An. moucheti	Wolbachia hcpA	XXXXX
MOU.2015DRC.ABDOMEN3	Lwiro, DRC	2015	An. moucheti	Wolbachia hcpA	XXXXX
MOU.2015DRC.ABDOMEN4	Lwiro, DRC	2015	An. moucheti	Wolbachia hcpA	XXXXX
MOU.2015DRC.ABDOMEN7	Lwiro, DRC	2015	An. moucheti	Wolbachia hcpA	XXXXX
MOU.2015DRC.ABDOMEN8	Lwiro, DRC	2015	An. moucheti	Wolbachia hcpA	XXXXX
2011-2012.KEN.FEMALE16	Western Highlands, KEN	2011-2012	An. demeilloni	Wolbachia hcpA	XXXXX
2011-2012.KEN.FEMALE15	Western Highlands, KEN	2011-2012	An. demeilloni	Wolbachia hcpA	XXXXX
2011-2012.KEN.FEMALE24	Western Highlands, KEN	2011-2012	An. demeilloni	Wolbachia hcpA	XXXXX
