## Supplementary Table 2 for "Genomic and microscopic evidence of stable high density and maternally inherited *Wolbachia* infections in *Anopheles* mosquitoes"

### Sheet: Sheet1
species	collection year	collection location	generation	mosquito body part/life cycle stage	Individual extracts analysed	% individuals Wolbachia+	mean 16S rRNA gene copies /ng DNA
An. moucheti	2019	Olama, CAM	G0 (wild)	female whole body	520	44.2% (238/520)	148000
An. moucheti	2019	Olama, CAM	G0 (wild)	female abdomen	566	66.6% (377/566)	336000
An. moucheti	2019	Olama, CAM	G0 (wild)	female head-thorax	566	17.5% (99/566)	53800
An. moucheti	2019	Olama, CAM	F1	larvae	56	23.2% (13/56)	7700
An. moucheti	2019	Olama, CAM	F1	pupae	8	25.0% (2/8)	7800
An. moucheti	2019	Olama, CAM	F1	female whole body	7	85.7% (6/7)	236000
An. moucheti	2019	Olama, CAM	F1	male whole body	5	80.% (4/5)	11200
An. moucheti	2015	Lwiro, DRC	G0 (wild)	female abdomen	8	75.0% (6/8)	9050
An. demeilloni	2015	Lwiro, DRC	G0 (wild)	female whole body	178	89.3% (159/178)	6670
An. demeilloni	2019	Lwiro, DRC	G0 (wild)	female whole body	8	100.0% (8/8)	819000
An. demeilloni	2019	Lwiro, DRC	F1	eggs (pooled)	1*	100.0% (1/1)	69900
An. demeilloni	2019	Lwiro, DRC	F1	larvae	11	72.7% (8/11)	3790
An. demeilloni	2019	Lwiro, DRC	F1	pupae	9	100.0% (9/9)	1580
An. demeilloni	2019	Lwiro, DRC	F1	male whole body	10	70% (7/10)	2930
An. demeilloni	2019	Lwiro, DRC	F1	female abdomen	12	91.7% (11/12)	35500
An. demeilloni	2019	Lwiro, DRC	F1	female head-thorax	13	0.0% (0/13)	0
An. demeilloni	2019	Lwiro, DRC	F2	female abdomen	11	90.9% (10/11)	576000
An. demeilloni	2019	Lwiro, DRC	F2	female head-thorax	11	18.2% (2/11)	5910
An. demeilloni	2011-2012	Western Highlands, KEN	G0 (wild)	female whole body	302	38.7% (117/302)	204000
