## Supplementary Table 3 for "Genomic and microscopic evidence of stable high density and maternally inherited *Wolbachia* infections in *Anopheles* mosquitoes"

### Sheet: Sheet1
Mosquito species	Collection	strain	WSP typing allele numbers
			wsp	HVR1	HVR2	HVR3	HVR4
An. moucheti	Olama, Cameroon	wAnM - VAR1	736	10	296	10	13
An. moucheti	Olama, Cameroon	wAnM - VAR2	CM 322 (1 diff)	10	295	10	13
An. demeilloni	Lwiro, DRC	wAnD	728	254	288	284	23
An. demeilloni	Western Highlands, Kenya	wAnD	728	254	288	284	23
