## Supplementary Table 4 for "Genomic and microscopic evidence of stable high density and maternally inherited *Wolbachia* infections in *Anopheles* mosquitoes"

### Sheet: Wolbachia coverage mapping stat
Host name (read samples analysed)	Sequencing dataset SRA Accession number	Host genome depth coverage	Host genome breadth coverage	Endosymbiont genome coverage- depth vs breadth
				Supergroup A Wolbachia						Supergroup B Wolbachia												Supergroup C Wolbachia						Supergroup D Wolbachia		Supergroup E Wolbachia
				wMel (1,267,782 bp)		wDana (1,401,460 bp)		wGmm (1,019,510 bp)		wAlbB (1,492,731 bp)		wAnM (1,133,840 bp)		wAnD (1,232,500 bp)		wNo (1,301,823 bp)		wCqPip (1,482,455 bp)		wPipMol (1,435,676 bp)		wOo (957,990 bp)		wOv (960,618 bp)		wDi (921,012 bp)		wBm (1,080,064 bp)		wFcan (1,801,626 bp)
				Depth coverage	Breadth coverage	Depth coverage	Breadth coverage	Depth coverage	Breadth coverage	Depth coverage	Breadth coverage	Depth coverage	Breadth coverage	Depth coverage	Breadth coverage	Depth coverage	Breadth coverage	Depth coverage	Breadth coverage	Depth coverage	Breadth coverage	Depth coverage	Breadth coverage	Depth coverage	Breadth coverage	Depth coverage	Breadth coverage	Depth coverage	Breadth coverage	Depth coverage	Breadth coverage
Aedes aegypti- AaegL5 (4)	SRR1738167	3.21688	0.813466	0.000459069	0.00129833	0.000207641	0.0011752	0.00028347	0.00155173	0.000185566	0.00114756	0.0059663	0.0012109	0.000236026	0.00141859	0.000216619	0.00135579	0.000190225	0.00119397	0.000196423	0.00143765	0.000156578	0.00172653	0.000156149	0.00175304	0.000162864	0.00167099	0.000138881	0.00163138	0.000106573	0.000967482
	SRR1523066	10.0837	0.915307	0.00534398	0.00106958	0.00487634	0.000967562	0.0064943	0.00128395	0.00464853	0.000911752	0.00973305	0.00148694	0.00555676	0.00114931	0.00520808	0.00103701	0.00473134	0.000930214	0.00540094	0.0011458	0.00663264	0.0014687	0.00707669	0.00154484	0.00635714	0.00140498	0.00644499	0.00127492	0.00372062	0.000750451
	SRR6313629	6.79352	0.891939	0.00212734	0.00201375	0.00192014	0.00179384	0.00243941	0.00228345	0.00460163	0.00428878	0.00354715	0.00322524	0.00372532	0.00339602	0.0034805	0.00318016	0.00343754	0.00318526	0.00368885	0.0033775	0.0010188	0.000948862	0.00107951	0.00100977	0.000823008	0.000823008	0.00133325	0.00126289	0.000802072	0.00065498
	SRR6313630	7.56922	0.934018	0.0213081	0.0034304	0.0197337	0.00324162	0.0260017	0.00404606	0.0188326	0.0033221	0.0238925	0.00410365	0.0227859	0.00391025	0.021632	0.00389915	0.0191898	0.00339977	0.0202448	0.00375363	0.0286318	0.00452823	0.0292291	0.0046595	0.025168	0.00404772	0.0242115	0.00361182	0.0161924	0.002777
Anopheles arabiensis- AaraD1 (4)	SRR1504792	48.3527	0.854071	0.0281145	0.00172506	0.0256069	0.00159048	0.0347196	0.00212063	0.0224555	0.00137734	0.029267	0.00194731	0.0287271	0.00188334	0.0257869	0.00167304	0.0233903	0.00152585	6.77437	0.00424539	0.0371382	0.00215242	0.0463077	0.00230893	0.032688	0.00213352	0.0335054	0.00208043	0.0197476	0.00117119
	SRR1504818	42.5853	0.853955	0.143104	0.00270078	0.132607	0.00251309	0.182387	0.00317211	0.107768	0.00205529	0.155409	0.00297653	0.139428	0.00277067	0.133459	0.00252492	0.11561	0.00224425	4.36754	0.00465565	0.163636	0.00309293	0.170871	0.00314173	0.159897	0.00309659	0.169	0.00311648	0.101966	0.00200435
	SRR3715622	10.5845	0.845951	0.000631023	0.000452759	0.000570833	0.000409573	0.000868064	0.000612059	0.000633738	0.000428744	0.000705549	0.000531807	0.000661847	0.000478541	0.000607609	0.000434007	0.000550438	0.000397988	0.0155126	0.00198722	0.000887274	0.000651364	0.00261811	0.000714124	0.000698145	0.000499451	0.00073329	0.000526821	0.000452935	0.000303622
	SRR3715623	17.1648	0.849177	0.00289166	0.00109483	0.00265794	0.000990396	0.00329374	0.00124472	0.00237953	0.000902373	0.00308237	0.00120561	0.00291991	0.00108929	0.0027546	0.00102472	0.00240479	0.00088232	0.158816	0.00373901	0.00372029	0.00132465	0.0057692	0.00139494	0.00323123	0.00119434	0.00335628	0.0012453	0.00205097	0.000794301
Anopheles gambiae- AgamP4 (4+1)	ERR1373076	13.4614	0.886364	0.020778	0.00235924	0.0188361	0.00205643	0.0256241	0.00288962	0.0169408	0.00176589	0.0230335	0.00250558	0.0212213	0.0023043	0.0205888	0.00217772	0.017668	0.0018321	0.0180668	0.00196284	0.0266088	0.00281214	0.0275927	0.00280549	0.024092	0.002608	0.0232958	0.00254429	0.0144984	0.00157417
	ERR1373077	27.4713	0.896248	0.00182366	0.000759594	0.00164971	0.000687141	0.00242273	0.000996557	0.00131772	0.000471619	0.00179209	0.000686146	0.00175681	0.000663469	0.00158393	0.000598392	0.00143748	0.000528178	0.00181239	0.000873456	0.00185701	0.000900844	0.00478754	0.000967086	0.00202495	0.000811064	0.00215821	0.000830506	0.00140821	0.000526204
	SRR1738169	8.32265	0.842447	0.000892898	0.00048431	0.000807729	0.000438115	0.00126433	0.000638542	0.000711448	0.000370462	0.000937498	0.000514169	0.000862186	0.000449342	0.000826533	0.000435543	0.000717054	0.000373704	0.00105525	0.000664495	0.00123488	0.00069103	0.00403178	0.000725575	0.00121388	0.000659058	0.00104531	0.000565707	0.000630002	0.000318609
	SRR1738170	8.47459	0.855503	0.000414898	0.000357317	0.00037675	0.000324661	0.000844523	0.000452178	0.000315529	0.000266625	0.000421565	0.00038276	0.000433121	0.000373911	0.000367177	0.000311102	0.000336604	0.000287361	0.0007641	0.000500809	0.000511488	0.000435286	0.00204764	0.000469489	0.00051248	0.000433219	0.000443492	0.000375904	0.000240899	0.000176511
Anopheles gambiae- Baldini 2014 (2)	SRR1238105	140.974	0.911862	0.0479862	0.00762355	0.042348	0.00672442	0.0546547	0.00810684	0.0306706	0.00377697	0.041638	0.00536305	0.0405284	0.00530613	0.0399401	0.00519118	0.0349656	0.00560354	0.043413	0.00622982	0.0459911	0.00528502	0.0808459	0.00541943	0.041475	0.00411287	0.0410661	0.00474139	0.0489031	0.0107073
	SRR1238106	158.594	0.905193	0.0497428	0.00712504	0.0426883	0.00568265	0.0601887	0.00856588	0.0379874	0.00477246	0.0506769	0.00643813	0.0481291	0.00581712	0.0497233	0.00685577	0.042549	0.00599613	0.0476347	0.00655719	0.0586697	0.00557626	0.086004	0.00574005	0.0479885	0.00424967	0.0501554	0.00505433	0.0468005	0.00971423
Anopheles gambiae- additional sequencing (5)	KIN1308	72.7483	0.898513	7.4934e-05	7.4934e-05	6.77865e-05	6.77865e-05	0.00012457	0.00012457	6.36417e-05	6.36417e-05	8.37861e-05	8.37861e-05	0.00030426	0.000105477	7.29746e-05	7.29746e-05	6.40829e-05	6.40829e-05	0.00578612	0.00162989	0.00738212	-0.00251986	0.00736193	0.000222773	0.000103147	0.000103147	8.79578e-05	8.79578e-05	5.27301e-05	5.27301e-05
	KIN1323	70.2063	0.899219	0.00562084	0.00444793	0.00520743	0.00407361	0.0067297	0.00541633	0.00382051	0.00298379	0.0045853	0.00377478	0.00556755	0.00363732	0.0041342	0.00342059	0.00372895	0.00296805	0.00807912	0.00452818	0.0172267	0.00195722	0.0171796	0.00468761	0.00374479	0.00315414	0.00621815	0.00528395	0.00240838	0.00186776
	KIN1328	63.6182	0.899827	0.211204	0.00610042	0.192645	0.00552852	0.256814	0.00643348	0.170606	0.00516369	0.227062	0.00634746	0.212284	0.00615659	0.199854	0.00596548	0.175694	0.00552799	0.19075	0.00745015	0.287298	0.00460652	0.286512	0.00732966	0.251038	0.00673064	0.233507	0.00588947	0.155321	0.00558718
	KAL1822	65.3502	0.998973	0.000720155	0.000457492	0.000651463	0.000413854	0.0008867	0.000565958	0.000594213	0.000379841	0.000782297	0.000500071	0.000719675	0.000460041	0.000636799	0.000435543	0.000598332	0.000382474	0.00198095	0.00101207	0.00646562	-0.0021472	0.00644793	0.000594409	0.000978272	0.000608027	0.00084532	0.000537005	0.000514535	0.000349684
	MIK31	43.6646	0.896075	0.107352	0.0043233	0.0990845	0.0040044	0.129182	0.0045669	0.0872689	0.00344	0.115075	0.00410375	0.108205	0.00433996	0.102416	0.00400669	0.0883447	0.00359809	0.0943611	0.00512929	0.144731	0.00203447	0.144335	0.00476464	0.129052	0.00492502	0.121028	0.0041479	0.0789664	0.00369888
Anopheles coluzzii- AcolN1.0, additional sequencing (1)	P2F2	18.8451	0.999716	0.0156588	0.0128303	0.0154175	0.0129529	0.0148679	0.0124442	0.0199085	0.0159031	0.0221169	0.0188069	0.0253533	0.0197225	0.0217073	0.0187038	0.0215224	0.0185969	0.0211517	0.0171675	0.0778484	0.00358354	0.0776354	0.00630948	0.00685333	0.0058642	0.00942537	0.00816248	0.00456255	0.00388538
Aedes albopictus- AaloF1 (4)	SRR1724986	6.92151	0.881132	1.51432	0.577356	1.41115	0.531632	1.62076	0.620089	1.54841	0.651663	1.68666	0.620267	1.73155	0.617598	1.67225	0.5801	1.34358	0.532999	3.94008	0.541593	0.644083	0.299666	0.636525	0.297127	0.602171	0.279647	0.934931	0.383348	0.456391	0.197824
	SRR10038864	9.56908	0.703349	7.34038	0.738961	7.02048	0.678963	7.87947	0.796475	10.9164	0.953935	10.2873	0.851025	11.2234	0.862755	10.0058	0.806316	8.97538	0.73846	9.51687	0.741121	4.10292	0.511337	4.08312	0.508598	3.85296	0.503832	5.18687	0.597406	2.49128	0.335072
	SRR10038891	10.9025	0.708685	13.1676	0.783732	12.2642	0.737283	14.1182	0.837905	13.4205	0.951047	14.0623	0.858596	14.761	0.877205	13.5093	0.822922	12.1575	0.769378	12.7525	0.76052	6.81943	0.55561	6.77807	0.553127	6.43526	0.549365	8.95949	0.644811	4.45747	0.387194
	SRR10038894	11.4067	0.716558	23.8212	0.781613	22.5657	0.729291	25.6082	0.838627	33.1027	0.972113	31.6907	0.861211	34.2664	0.875887	30.7572	0.82258	27.5212	0.762863	28.7871	0.756353	13.0822	0.566001	13.0105	0.564217	12.3678	0.561528	16.7946	0.65281	8.1226	0.390282
Culex quinquefasciatus- CqPipJ2 (4)	SRR5319297	19.1294	0.842965	62.7987	0.649873	53.6236	0.593514	60.7638	0.689043	93.733	0.737251	107.984	0.835516	115.326	0.845165	109.094	0.819204	144.966	0.986381	150.693	0.920578	20.9427	0.442333	20.7851	0.440033	19.2916	0.429351	29.3686	0.515681	16.2261	0.286904
	SRR5319298	18.7357	0.842736	61.1756	0.648554	52.2785	0.592231	59.2019	0.689227	91.5448	0.737579	105.439	0.835798	112.655	0.844723	106.576	0.819106	141.544	0.98656	147.158	0.920387	20.4844	0.440538	20.3134	0.438602	18.898	0.428585	28.6035	0.51625	15.8067	0.286493
	SRR5319299	18.9799	0.842907	61.6704	0.648805	52.6737	0.592615	59.6801	0.688038	92.2678	0.737197	106.243	0.835626	113.481	0.844919	107.416	0.818594	142.638	0.986694	148.291	0.920573	20.585	0.439854	20.4247	0.437627	18.9628	0.429011	28.8481	0.516409	15.9282	0.286958
	SRR5319300	18.8536	0.842722	61.7967	0.648043	52.7608	0.592079	59.7374	0.688809	92.0879	0.736641	105.994	0.835544	113.247	0.845084	107.163	0.818889	142.4	0.986566	148.067	0.9204	20.5328	0.441578	20.3886	0.439505	18.9346	0.42823	28.846	0.515854	15.8956	0.286697
Drosophila melanogaster- R6.33 (4)	ERR701706	18.3358	0.990004	55.1173	1	44.6823	0.845422	51.7174	0.929751	21.9052	0.515972	28.1256	0.650639	26.5862	0.618689	26.7842	0.615698	23.9413	0.588638	24.6921	0.351079	16.0103	0.642966	15.9479	0.513185	14.9728	0.508873	23.19	0.621416	11.8187	0.373708
	ERR705945	48.626	0.969913	151.409	0.999994	122.305	0.847365	141.382	0.92878	57.5011	0.507115	73.186	0.639373	69.3653	0.607157	70.1325	0.60316	63.0609	0.581767	65.0177	0.334778	40.3592	0.621922	40.1885	0.484459	37.1484	0.475678	58.9747	0.598774	29.6576	0.351741
	ERR706014	231.185	0.968883	8.86906	0.999232	7.17692	0.826243	8.29107	0.915338	3.34436	0.472167	4.26581	0.600879	4.05408	0.567583	4.08009	0.558501	3.66792	0.53118	3.77891	0.282669	2.35161	0.576177	2.34338	0.421961	2.15686	0.406451	3.4404	0.544552	1.72757	0.298427
	SRR3990712	29.2382	0.987032	91.7678	1	74.7108	0.850735	86.5827	0.930346	39.0552	0.526738	50.2139	0.661833	47.6476	0.630565	47.9923	0.637903	42.853	0.599473	44.2155	0.575713	30.9566	0.535559	30.8752	0.5339	29.3739	0.528076	42.8599	0.637044	22.2877	0.386504
Drosophila ananassae- R1.06 (4)	SRR2126857	23.8725	0.825983	84.0203	0.904821	80.9436	0.94977	79.654	0.914503	38.36	0.544669	49.3483	0.662944	48.8484	0.63697	48.9743	0.632947	42.4309	0.585342	43.9136	0.566477	30.4452	0.546153	30.3903	0.544923	29.0758	0.539674	41.9493	0.64984	22.7877	0.3801
	SRR3946371	27.4897	0.900225	14.6826	0.918429	14.6271	0.950186	13.6943	0.918908	5.42908	0.539151	51.3146	0.662913	6.91204	0.636171	50.7618	0.632863	6.21787	0.586702	45.6837	0.568207	31.4225	0.536917	31.3224	0.535318	3.34332	0.530864	5.35921	0.643088	2.77196	0.376946
	SRR491410	22.2906	0.889822	209.606	0.89095	201.917	0.966491	204.501	0.897511	92.017	0.479772	6.80709	0.59713	116.265	0.57896	7.07866	0.580299	103	0.526638	6.41995	0.514248	3.6283	0.433155	3.61068	0.430673	69.3046	0.418562	102.271	0.557116	53.0459	0.306019
	SRR6425991	24.0354	0.910585	90.1138	0.907617	86.7693	0.942656	87.1153	0.918158	40.047	0.550633	118.034	0.670302	50.411	0.642739	117.2	0.638822	44.2045	0.594147	106.545	0.573253	73.2544	0.551229	73.0011	0.549671	29.7514	0.54526	44.0286	0.655929	23.052	0.387874
Glossina morsitans- GmorY1 (4)	ERR012901	4.66309	0.8726	0.802339	0.122224	0.698957	0.108271	1.12574	0.168584	0.184691	0.0400635	0.248922	0.0514848	0.253829	0.0510855	0.23665	0.0495444	0.226012	0.0494828	0.277903	0.0494192	0.0815739	0.0215879	0.0795946	0.0212405	0.0587864	0.0160649	0.156968	0.0363478	0.0647358	0.0161847
	ERR020100	13.6433	0.970395	1.3618	0.0666779	1.20837	0.0610999	1.76286	0.0846289	0.491502	0.0309098	0.678821	0.0412755	0.642861	0.0412714	0.622052	0.039858	0.591081	0.0402906	0.619473	0.0380051	0.290452	0.021829	0.279202	0.0218516	0.235682	0.0198998	0.465415	0.033211	0.209326	0.0172493
	SRR1738183	6.70366	0.963974	1.57474	0.392887	1.39012	0.352402	1.97746	0.438496	0.59763	0.172355	0.794325	0.221803	0.786847	0.215086	0.752078	0.210725	0.695442	0.194671	0.719775	0.194802	0.425486	0.127733	0.426689	0.127207	0.392	0.121474	0.623257	0.1916	0.30539	0.0936504
	SRR1738184	7.76368	0.958796	5.03759	0.237491	4.4483	0.213534	6.30249	0.279964	1.80295	0.100777	2.34988	0.130687	2.29645	0.125206	2.14359	0.122781	2.0467	0.116319	2.12067	0.116232	1.33107	0.0770948	1.29752	0.0769723	1.13301	0.0720675	1.99098	0.111378	0.88012	0.0579812
Glossina brevipalpis- Gbrel1 (4)	SRR1174181	15.063	0.91925	0.563885	0.332027	0.499551	0.291629	0.641467	0.370978	0.291696	0.165381	0.367557	0.208621	0.351131	0.199575	0.344596	0.197246	0.309893	0.178174	0.350319	0.183072	0.295239	0.157803	0.297206	0.156025	0.259441	0.142946	0.392105	0.21705	0.149711	0.082523
	SRR1174187	25.0972	0.910621	0.938863	0.266475	0.841214	0.236149	1.09322	0.303863	0.507685	0.130896	0.632326	0.160753	0.611528	0.155456	0.588522	0.151328	0.536818	0.140609	0.597358	0.143709	0.509534	0.125206	0.52887	0.12533	0.443701	0.115689	0.708495	0.177792	0.239085	0.0601704
	SRR1174188	33.7734	0.929672	1.12053	0.52554	0.993593	0.465053	1.26555	0.58338	0.680324	0.303226	0.873044	0.387435	0.835375	0.369479	0.807881	0.360556	0.737748	0.32659	0.769897	0.334736	0.788427	0.322222	0.813967	0.321838	0.687368	0.302322	0.936276	0.409064	0.38387	0.168017
	SRR1174189	26.1636	0.915606	0.972923	0.296162	0.86702	0.26058	1.1141	0.329484	0.530038	0.145941	0.663137	0.178223	0.632125	0.170132	0.614808	0.168388	0.554896	0.155407	0.624745	0.158825	0.541838	0.140245	0.561351	0.141003	0.463897	0.125763	0.718556	0.190714	0.249602	0.0671615
Folsoma candida (1)	SRR5319297	107.131	0.997337	35.0437	0.499448	31.021	0.447199	36.332	0.541645	18.4828	0.339527	22.6193	0.413559	23.7563	0.39579	22.1009	0.393808	21.3118	0.385142	21.515	0.365926	14.3826	0.332758	14.3432	0.334584	13.5379	0.32321	19.3551	0.393176	141.537	1
Anopheles demeilloni- AfunF3.1 (3)	CDC_6	29.4705	0.552288	28.0459	0.706432	29.7843	0.679378	31.4262	0.756082	34.9365	0.76277	43.9552	0.89	53.5566	0.999957	42.3428	0.866973	36.2608	0.79558	47.9569	0.786159	18.7753	0.640274	20.2276	0.638254	16.1336	0.623061	20.2361	0.66154	11.1527	0.468006
	CDC_9	43.0075	0.533086	49.1908	0.666785	50.4604	0.644361	57.2853	0.721554	63.604	0.760645	79.9782	0.875718	97.8903	0.999957	76.8934	0.845501	65.8091	0.778426	89.5999	0.756102	31.1095	0.553864	32.575	0.551395	26.7806	0.536255	35.1162	0.597842	18.0867	0.382428
	CDC_23	33.7173	0.513272	38.4407	0.681536	39.1377	0.655955	46.2606	0.733158	47.7452	0.757768	59.7611	0.881517	72.8591	0.999942	57.7514	0.853193	49.574	0.783863	78.9118	0.767526	27.1909	0.585505	29.2999	0.583988	22.2803	0.564096	28.5187	0.619377	15.6286	0.412187
Anopheles moucheti- AfunF3.1 (1)	MIK55	22.804	0.91268	28.5883	0.62769	26.0837	0.572861	30.3105	0.691667	35.6221	0.649984	62.0653	0.999811	44.766	0.808914	44.4993	0.787466	36.2052	0.677782	37.3934	0.682398	16.1631	0.515057	16.1189	0.516383	15.0933	0.509369	20.4993	0.569318	9.40065	0.323962
