## Supplementary Table 6 for "Genomic and microscopic evidence of stable high density and maternally inherited *Wolbachia* infections in *Anopheles* mosquitoes"

### Sheet: Sheet1
Genome ID and Wolbachia strain name	Marker lineage	Marker	# of genomes	# of markers	# of marker sets	0 copies	1 copy	2 copies	3 copies	4 copies	5+ copies	Completeness	Contamination	Strain heterogeneity
GCF_001027565.1, wAvul	o__Rickettsiales	(UID3811)	63	368	234	0	367	1	0	0	0	100	0.43	100
GCF_000829315.1, wClec	o__Rickettsiales	(UID3811)	63	368	234	0	366	2	0	0	0	100	0.43	100
GCF_000723225.2, wPip_Mol	o__Rickettsiales	(UID3811)	63	368	234	0	368	0	0	0	0	100	0	0
GCF_000331595.1, wDcit	o__Rickettsiales	(UID3811)	63	368	234	0	366	2	0	0	0	100	0.43	0
GCA_007115015.1, wStri	o__Rickettsiales	(UID3811)	63	368	234	0	366	2	0	0	0	100	0.43	0
GCA_004795975.1, wMau	o__Rickettsiales	(UID3811)	63	368	234	0	366	2	0	0	0	100	0.43	0
GCA_000376585.1, wNo	o__Rickettsiales	(UID3811)	63	368	234	0	366	2	0	0	0	100	0.43	0
GCA_000073005.1, wPip	o__Rickettsiales	(UID3811)	63	368	234	0	368	0	0	0	0	100	0	0
wAnM, draft genome (MIK55 assembly)	o__Rickettsiales	(UID3811)	63	368	234	0	368	0	0	0	0	100	0	0
GCF_008245065.1, wMeg	o__Rickettsiales	(UID3811)	63	368	234	1	362	5	0	0	0	99.79	1.28	20
GCF_008033215.1, wDana	o__Rickettsiales	(UID3811)	63	368	234	1	367	0	0	0	0	99.79	0	0
GCF_006542295.1, wCauA	o__Rickettsiales	(UID3811)	63	368	234	1	367	0	0	0	0	99.79	0	0
GCF_005862135.1, wTei	o__Rickettsiales	(UID3811)	63	368	234	1	367	0	0	0	0	99.79	0	0
GCF_005862115.1, wYak	o__Rickettsiales	(UID3811)	63	368	234	1	367	0	0	0	0	99.79	0	0
GCF_005862095.1, wSan	o__Rickettsiales	(UID3811)	63	368	234	1	367	0	0	0	0	99.79	0	0
GCF_001675785.1, wNferru	o__Rickettsiales	(UID3811)	63	368	234	1	354	13	0	0	0	99.79	2.85	69.23
GCF_001675775.1, wNpa	o__Rickettsiales	(UID3811)	63	368	234	1	351	16	0	0	0	99.79	4.7	68.75
GCF_001675715.1, wNleu	o__Rickettsiales	(UID3811)	63	368	234	1	363	4	0	0	0	99.79	0.43	0
GCF_001675695.1, wNfla	o__Rickettsiales	(UID3811)	63	368	234	1	363	4	0	0	0	99.79	0.43	0
GCF_000333795.1, wDsuzu	o__Rickettsiales	(UID3811)	63	368	234	1	367	0	0	0	0	99.79	0	0
GCA_002300525.1, wSpc	o__Rickettsiales	(UID3811)	63	368	234	1	367	0	0	0	0	99.79	0	0
GCA_000953315.1, wAu	o__Rickettsiales	(UID3811)	63	368	234	1	367	0	0	0	0	99.79	0	0
GCA_000475015.1, wMelPop	o__Rickettsiales	(UID3811)	63	368	234	1	367	0	0	0	0	99.79	0	0
GCA_000376605.1, wHa	o__Rickettsiales	(UID3811)	63	368	234	1	363	4	0	0	0	99.79	0.43	0
GCA_000008025.1, wMel	o__Rickettsiales	(UID3811)	63	368	234	1	367	0	0	0	0	99.79	0	0
wAnD, draft genome	o__Rickettsiales	(UID3811)	63	368	234	1	367	0	0	0	0	99.57	0	0
Pascar 2018 wAnsA draft genome	o__Rickettsiales	(UID3811)	63	368	234	1	367	0	0	0	0	99.57	0	0
GCF_006334525.1, wGBW	o__Rickettsiales	(UID3811)	63	368	234	4	361	3	0	0	0	99.57	0.85	33.33
GCF_001439985.1, wTPRE	o__Rickettsiales	(UID3811)	63	368	234	1	367	0	0	0	0	99.57	0	0
GCF_000204545.1, wNvit	o__Rickettsiales	(UID3811)	63	368	234	1	362	5	0	0	0	99.57	1.71	80
GCF_007115045.1, wLug	o__Rickettsiales	(UID3811)	63	368	234	2	360	6	0	0	0	99.36	1.71	66.67
GCA_001931755.2, wFcan	o__Rickettsiales	(UID3811)	63	368	234	2	362	0	0	0	4	99.36	1.82	6.67
GCA_004795935.1, wBm	o__Rickettsiales	(UID3811)	63	368	234	2	366	0	0	0	0	99.15	0	0
GCA_001648015.1, wDacB	o__Rickettsiales	(UID3811)	63	368	234	3	326	38	1	0	0	99.04	12.11	87.8
GCA_004795415.1, wAlbB	o__Rickettsiales	(UID3811)	63	368	234	6	361	1	0	0	0	98.72	0.11	0
GCA_002204235.2, wWb	o__Rickettsiales	(UID3811)	63	368	234	5	363	0	0	0	0	98.47	0	0
GCA_003344345.1, wCon	o__Rickettsiales	(UID3811)	63	368	234	5	330	33	0	0	0	98.4	8.12	100
GCF_001266585.1, wOpbru	o__Rickettsiales	(UID3811)	63	368	234	5	362	1	0	0	0	98.29	0.21	0
GCA_001648025.1, wDacA	o__Rickettsiales	(UID3811)	63	368	234	12	355	1	0	0	0	97.84	0.43	0
GCA_003999585.1, wBtab	o__Rickettsiales	(UID3811)	63	368	234	8	353	6	1	0	0	97.65	2.99	77.78
GCF_009012935.1, wOneA1	o__Rickettsiales	(UID3811)	63	368	234	9	359	0	0	0	0	97.01	0	0
GCA_001758565.1_wLnc_CU	o__Rickettsiales	(UID3811)	63	368	234	12	356	0	0	0	0	96.22	0	0
wLs_genome	o__Rickettsiales	(UID3811)	63	368	234	17	351	0	0	0	0	94.98	0	0
GCF_000306885.1, wOo	o__Rickettsiales	(UID3811)	63	368	234	16	352	0	0	0	0	94.55	0	0
wDi_genome	o__Rickettsiales	(UID3811)	63	368	234	21	347	0	0	0	0	94.4	0	0
GCA_000530755.1, wOv	o__Rickettsiales	(UID3811)	63	368	234	17	351	0	0	0	0	94.34	0	0
GCF_000689175.1, wGmm	o__Rickettsiales	(UID3811)	63	368	234	26	334	8	0	0	0	91.64	2.35	100
GCA_003704235.1, wFex	k__Bacteria	(UID203)	5449	103	57	15	26	43	10	5	4	90.51	109.92	93.46
GCF_000174095.1, wUni_1.0	o__Rickettsiales	(UID3811)	63	368	234	73	289	5	1	0	0	81.27	2.31	75
GCA_001758585.1, wLnc_SM	o__Rickettsiales	(UID3811)	63	368	234	94	274	0	0	0	0	75.53	0	0
