## Supplementary Table 7 for "Genomic and microscopic evidence of stable high density and maternally inherited *Wolbachia* infections in *Anopheles* mosquitoes"

### Sheet: Wolbachia_geomes_used
Accession	Short name	Host name	Publish date
GCA_000008025.1	wDmel	Drosophila melanogaster	2002-01-16
GCA_000073005.1	wPip	Culex quinquefasciatus Pel	2008-06-13
GCA_000376585.1	wNo	Drosophila simulans strain No	2013-04-22
GCA_000376605.1	wHa	Drosophila simulans strain Ha	2013-04-22
GCA_000475015.1	wMelPop	Drosophila melanogaster strain popcorn	2013-10-21
GCA_000530755.1	wOv	Onchocerca volvulus	2014-01-24
GCA_000953315.1	wAu	Drosophila simulans strain Au	2014-10-15
GCA_001648015.1	wDacB	Dactylopus coccus supergroup B	2016-05-19
GCA_001648025.1	wDacA	Dactylopus coccus supergroup A	2016-05-19
GCA_001758565.1	wInc_Cu	Drosophila incompta	2016-10-11
GCA_001758585.1	wInc_SM	Drosophila incompta	2016-10-11
GCA_001931755.2	wFcan	Folsoma candida	2018-06-25
GCA_002204235.2	wWb	Wuchereria bancrofti	2017-07-07
GCA_002300525.1	wSpc	Drosophila subpulchrella	2017-09-13
GCA_003344345.1	wCon	Cylisticus convexus	2018-07-27
GCA_003704235.1	wFex	Formica execta	2018-10-31
GCA_003999585.1	wBtab	Bemisia tabaci	2019-01-08
GCA_004795415.1	wAlbB	Aedes albopictus	2019-04-15
GCA_004795935.1	wBm	Brugia malayi	2019-08-30
GCA_004795975.1	wMau	Drosophila mauritania	2019-04-15
GCA_007115015.1	wStri	Laodelphax striatellus	2019-07-18
GCF_000174095.1	wUni	Muscidufax uniraptor	2009-03-24
GCF_000204545.1	wNvit	Nasonia vitripennis	2011-04-22
GCF_000306885.1	wOo	Onchocerca ochengi	2012-07-30
GCF_000331595.1	wDcit	Diaphoria citri	2013-01-15
GCF_000333795.1	wDsuzu	Drosophila suzukii	2013-01-11
GCF_000689175.1	wGmm	Glossina morsitans morsitans	2014-05-09
GCF_000723225.2	wPip_Mol	Culex molestus	2015-04-20
GCF_000829315.1	wClec	Cimex lectularius	2014-06-10
GCF_001027565.1	wAvul	Armadillidium vulgare	2015-06-18
GCF_001266585.1	wOpbru	Operophtera brumata	2015-08-11
GCF_001439985.1	wTPRE	Trichogramma pretiosum	2016-01-07
GCF_001675695.1	wNfla	Nomada flava	2016-06-23
GCF_001675715.1	wNleu	Nomada leucophthalma	2016-06-23
GCF_001675775.1	wNpa	Nomada panzeri	2016-06-23
GCF_001675785.1	wNferru	Nomada ferruginata	2016-06-23
GCF_005862095.1	wSan	Drosophila santomea	2019-05-27
GCF_005862115.1	wYak	Drosophila yakuba	2019-05-27
GCF_005862135.1	wTei	Drosophila teissieri	2019-05-27
GCF_006334525.1	wGBW	Leptopilina clavipes	2019-06-12
GCF_006542295.1	wCauA	Carposina sasakii	2019-07-02
GCF_007115045.1	wLug	Nilaparvata lugens	2019-07-18
GCF_008033215.1	wDana	Drosophila ananassae	2019-08-20
GCF_008245065.1	wMeg	Chrysoma megacephala	2019-09-03
GCF_009012935.1	wOneA1	Nasonia oneida	2019-10-11
wLs 2.0, http://nematodes.org/genomes/litomosoides_sigmodontis/	wLs	Litomosoides sigmodontis	2012-08-06
wDi, http://nematodes.org/genomes/dirofilaria_immitis/	wDi	Dirofilaria immitis	2012-08-06
-	wAnM_draft_genome	Anopheles moucheti	-
-	wAnD_draft_genome	Anopheles species A	-
Supplementary material, DOI 10.7717/peerj.5486	wAnsA_Pascar_genome	Anopheles species A	2018-09-03
